# The function of SIRT3 explored through the substrate interaction network

**DOI:** 10.1101/2020.12.10.414995

**Authors:** Jarmila Nahálková

## Abstract

SIRT3 is the mitochondrial protein lysine deacetylase with a prominent role in the maintenance of mitochondrial integrity vulnerable in the range of diseases. The present study examines the SIRT3 substrate interaction network for the identification of its biological functions in the cellular anti-aging mechanisms. The pathway enrichment, the protein function prediction, and the protein node prioritization analysis were performed based on 407 SIRT3 substrates, which were collected by the data mining. The substrates are interlinked by 1230 direct protein-protein interactions included in the GeneMania database. The analysis of the SIRT3 substrate interaction network highlighted Alzheimer’s disease (AD), Parkinson’s disease (PD), Huntington’s disease (HD), and non-alcoholic fatty liver disease (NAFLD) as the most associated with SIRT3 lysine deacetylase activity. The most important biological functions of SIRT3 substrates are within the respiratory electron transport chain, tricarboxylic acid cycle and fatty acid, triacylglycerol, and ketone body metabolism. In brown adipose tissue, SIRT3 activity contributes to the adaptive thermogenesis by the increase of energy production of the organisms. SIRT3 exhibits several modes of neuroprotective actions in the brain and liver including prevention of the mitochondrial damages due to the respiratory electron transfer chain failure, the quenching of ROS, the inhibition of the mitochondrial membrane potential loss, and the regulation of mitophagy. Related to its role in Alzheimer’s disease, SIRT3 activation performs as a repressor of BACE1 through SIRT3-LKB1-AMPK-CREB-PGC-1α-PPARG-BACE1 (SIRT3-BACE1) pathway, which was created based on the literature mining and by employing Wikipathways application. The pathway enrichment analysis of the extended interaction network of the SIRT3-BACE1 pathway nodes displayed the functional relation to the circadian clock, which also deteriorates during the progress of AD and it is the causative of AD, PD, and HD. The use of SIRT3 activators in combination with the stimulating effect of regular exercise is further discussed as an attractive option for the improvement of cognitive decline during aging and the progressive stages of neurodegeneration.
