## Supplementary material for "The function of SIRT3 explored through the substrate interaction network": Tab. 1S: Table 1S.xlsx

### Sheet: Sheet1
Gene	Description
A1BG	alpha-1-B glycoprotein [Source:HGNC Symbol;Acc:HGNC:5]
A2M	alpha-2-macroglobulin [Source:HGNC Symbol;Acc:HGNC:7]
AADAT	aminoadipate aminotransferase [Source:HGNC Symbol;Acc:HGNC:17929]
AASS	aminoadipate-semialdehyde synthase [Source:HGNC Symbol;Acc:HGNC:17366]
ABAT	4-aminobutyrate aminotransferase [Source:HGNC Symbol;Acc:HGNC:23]
ABCB7	ATP binding cassette subfamily B member 7 [Source:HGNC Symbol;Acc:HGNC:48]
ABHD11	abhydrolase domain containing 11 [Source:HGNC Symbol;Acc:HGNC:16407]
ACAA2	acetyl-CoA acyltransferase 2 [Source:HGNC Symbol;Acc:HGNC:83]
ACAD10	acyl-CoA dehydrogenase family member 10 [Source:HGNC Symbol;Acc:HGNC:21597]
ACAD9	acyl-CoA dehydrogenase family member 9 [Source:HGNC Symbol;Acc:HGNC:21497]
ACADL	acyl-CoA dehydrogenase, long chain [Source:HGNC Symbol;Acc:HGNC:88]
ACADM	acyl-CoA dehydrogenase, C-4 to C-12 straight chain [Source:HGNC Symbol;Acc:HGNC:89]
ACADS	acyl-CoA dehydrogenase, C-2 to C-3 short chain [Source:HGNC Symbol;Acc:HGNC:90]
ACADSB	acyl-CoA dehydrogenase, short/branched chain [Source:HGNC Symbol;Acc:HGNC:91]
ACADVL	acyl-CoA dehydrogenase, very long chain [Source:HGNC Symbol;Acc:HGNC:92]
ACAT1	acetyl-CoA acetyltransferase 1 [Source:HGNC Symbol;Acc:HGNC:93]
ACO2	aconitase 2 [Source:HGNC Symbol;Acc:HGNC:118]
ACOT1	acyl-CoA thioesterase 1 [Source:HGNC Symbol;Acc:HGNC:33128]
ACOT13	acyl-CoA thioesterase 13 [Source:HGNC Symbol;Acc:HGNC:20999]
ACOT2	acyl-CoA thioesterase 2 [Source:HGNC Symbol;Acc:HGNC:18431]
ACOT9	acyl-CoA thioesterase 9 [Source:HGNC Symbol;Acc:HGNC:17152]
ACOX1	acyl-CoA oxidase 1 [Source:HGNC Symbol;Acc:HGNC:119]
ACSF2	acyl-CoA synthetase family member 2 [Source:HGNC Symbol;Acc:HGNC:26101]
ACSF3	acyl-CoA synthetase family member 3 [Source:HGNC Symbol;Acc:HGNC:27288]
ACSL5	acyl-CoA synthetase long-chain family member 5 [Source:HGNC Symbol;Acc:HGNC:16526]
ACSL6	acyl-CoA synthetase long-chain family member 6 [Source:HGNC Symbol;Acc:HGNC:16496]
ACSM1	acyl-CoA synthetase medium-chain family member 1 [Source:HGNC Symbol;Acc:HGNC:18049]
ACSM3	acyl-CoA synthetase medium-chain family member 3 [Source:HGNC Symbol;Acc:HGNC:10522]
ACSM5	acyl-CoA synthetase medium-chain family member 5 [Source:HGNC Symbol;Acc:HGNC:26060]
ACSS2	acyl-CoA synthetase short-chain family member 2 [Source:HGNC Symbol;Acc:HGNC:15814]
ACSS3	acyl-CoA synthetase short-chain family member 3 [Source:HGNC Symbol;Acc:HGNC:24723]
ACTB	actin beta [Source:HGNC Symbol;Acc:HGNC:132]
ACTN1	actinin alpha 1 [Source:HGNC Symbol;Acc:HGNC:163]
ACTN4	actinin alpha 4 [Source:HGNC Symbol;Acc:HGNC:166]
ADCK3	aarF domain containing kinase 3 [Source:HGNC Symbol;Acc:HGNC:16812]
AFG3L2	AFG3 like matrix AAA peptidase subunit 2 [Source:HGNC Symbol;Acc:HGNC:315]
AGMAT	agmatinase [Source:HGNC Symbol;Acc:HGNC:18407]
AGXT2	alanine--glyoxylate aminotransferase 2 [Source:HGNC Symbol;Acc:HGNC:14412]
AK3	adenylate kinase 3 [Source:HGNC Symbol;Acc:HGNC:17376]
AK4	adenylate kinase 4 [Source:HGNC Symbol;Acc:HGNC:363]
AKR7A2	aldo-keto reductase family 7 member A2 [Source:HGNC Symbol;Acc:HGNC:389]
ALAS1	5'-aminolevulinate synthase 1 [Source:HGNC Symbol;Acc:HGNC:396]
ALDH1B1	aldehyde dehydrogenase 1 family member B1 [Source:HGNC Symbol;Acc:HGNC:407]
ALDH1L2	aldehyde dehydrogenase 1 family member L2 [Source:HGNC Symbol;Acc:HGNC:26777]
ALDH2	aldehyde dehydrogenase 2 family (mitochondrial) [Source:HGNC Symbol;Acc:HGNC:404]
ALDH4A1	aldehyde dehydrogenase 4 family member A1 [Source:HGNC Symbol;Acc:HGNC:406]
ALDH5A1	aldehyde dehydrogenase 5 family member A1 [Source:HGNC Symbol;Acc:HGNC:408]
ALDH6A1	aldehyde dehydrogenase 6 family member A1 [Source:HGNC Symbol;Acc:HGNC:7179]
ALDOB	aldolase, fructose-bisphosphate B [Source:HGNC Symbol;Acc:HGNC:417]
AMACR	alpha-methylacyl-CoA racemase [Source:HGNC Symbol;Acc:HGNC:451]
AMT	aminomethyltransferase [Source:HGNC Symbol;Acc:HGNC:473]
ANLN	anillin actin binding protein [Source:HGNC Symbol;Acc:HGNC:14082]
ANXA5	annexin A5 [Source:HGNC Symbol;Acc:HGNC:543]
APRT	adenine phosphoribosyltransferase [Source:HGNC Symbol;Acc:HGNC:626]
ARG1	arginase 1 [Source:HGNC Symbol;Acc:HGNC:663]
ATAD3A	ATPase family, AAA domain containing 3A [Source:HGNC Symbol;Acc:HGNC:25567]
ATAD3B	ATPase family, AAA domain containing 3B [Source:HGNC Symbol;Acc:HGNC:24007]
ATP5A1	ATP synthase, H+ transporting, mitochondrial F1 complex, alpha subunit 1, cardiac muscle [Source:HGNC Symbol;Acc:HGNC:823]
ATP5B	ATP synthase, H+ transporting, mitochondrial F1 complex, beta polypeptide [Source:HGNC Symbol;Acc:HGNC:830]
ATP5C1	ATP synthase, H+ transporting, mitochondrial F1 complex, gamma polypeptide 1 [Source:HGNC Symbol;Acc:HGNC:833]
ATP5E	ATP synthase, H+ transporting, mitochondrial F1 complex, epsilon subunit [Source:HGNC Symbol;Acc:HGNC:838]
ATP5F1	ATP synthase, H+ transporting, mitochondrial Fo complex subunit B1 [Source:HGNC Symbol;Acc:HGNC:840]
ATP5H	ATP synthase, H+ transporting, mitochondrial Fo complex subunit D [Source:HGNC Symbol;Acc:HGNC:845]
ATP5J	ATP synthase, H+ transporting, mitochondrial Fo complex subunit F6 [Source:HGNC Symbol;Acc:HGNC:847]
ATP5L	ATP synthase, H+ transporting, mitochondrial Fo complex subunit G [Source:HGNC Symbol;Acc:HGNC:14247]
ATP5O	ATP synthase, H+ transporting, mitochondrial F1 complex, O subunit [Source:HGNC Symbol;Acc:HGNC:850]
ATPIF1	ATPase inhibitory factor 1 [Source:HGNC Symbol;Acc:HGNC:871]
AUH	AU RNA binding protein/enoyl-CoA hydratase [Source:HGNC Symbol;Acc:HGNC:890]
BAP1	BRCA1 associated protein 1 [Source:HGNC Symbol;Acc:HGNC:950]
BAZ1B	bromodomain adjacent to zinc finger domain 1B [Source:HGNC Symbol;Acc:HGNC:961]
BCKDHA	branched chain keto acid dehydrogenase E1, alpha polypeptide [Source:HGNC Symbol;Acc:HGNC:986]
BCOR	BCL6 corepressor [Source:HGNC Symbol;Acc:HGNC:20893]
BDH1	3-hydroxybutyrate dehydrogenase, type 1 [Source:HGNC Symbol;Acc:HGNC:1027]
BOLA3	bolA family member 3 [Source:HGNC Symbol;Acc:HGNC:24415]
BPHL	biphenyl hydrolase-like (serine hydrolase) [Source:HGNC Symbol;Acc:HGNC:1094]
BTN1A1 (696)	butyrophilin subfamily 1 member A1 [Source:HGNC Symbol;Acc:HGNC:1135]
C11orf58	chromosome 11 open reading frame 58 [Source:HGNC Symbol;Acc:HGNC:16990]
C1QBP	complement component 1, q subcomponent binding protein [Source:HGNC Symbol;Acc:HGNC:1243]
C5orf63	chromosome 5 open reading frame 63 [Source:HGNC Symbol;Acc:HGNC:40051]
CAP1	adenylate cyclase associated protein 1 [Source:HGNC Symbol;Acc:HGNC:20040]
CAPZA1	capping actin protein of muscle Z-line alpha subunit 1 [Source:HGNC Symbol;Acc:HGNC:1488]
CAPZA2	capping actin protein of muscle Z-line alpha subunit 2 [Source:HGNC Symbol;Acc:HGNC:1490]
CAT	catalase [Source:HGNC Symbol;Acc:HGNC:1516]
CBR4	carbonyl reductase 4 [Source:HGNC Symbol;Acc:HGNC:25891]
CBS	cystathionine-beta-synthase [Source:HGNC Symbol;Acc:HGNC:1550]
CHD9	chromodomain helicase DNA binding protein 9 [Source:HGNC Symbol;Acc:HGNC:25701]
CHDH	choline dehydrogenase [Source:HGNC Symbol;Acc:HGNC:24288]
CISD3	CDGSH iron sulfur domain 3 [Source:HGNC Symbol;Acc:HGNC:27578]
CLIC1	chloride intracellular channel 1 [Source:HGNC Symbol;Acc:HGNC:2062]
CLINT1	clathrin interactor 1 [Source:HGNC Symbol;Acc:HGNC:23186]
CLPX	caseinolytic mitochondrial matrix peptidase chaperone subunit [Source:HGNC Symbol;Acc:HGNC:2088]
CLYBL	citrate lyase beta like [Source:HGNC Symbol;Acc:HGNC:18355]
COPB2	coatomer protein complex subunit beta 2 [Source:HGNC Symbol;Acc:HGNC:2232]
COQ9	coenzyme Q9 [Source:HGNC Symbol;Acc:HGNC:25302]
COX4I1	cytochrome c oxidase subunit 4I1 [Source:HGNC Symbol;Acc:HGNC:2265]
COX7A2	cytochrome c oxidase subunit 7A2 [Source:HGNC Symbol;Acc:HGNC:2288]
COX7C	cytochrome c oxidase subunit 7C [Source:HGNC Symbol;Acc:HGNC:2292]
CPS1	carbamoyl-phosphate synthase 1 [Source:HGNC Symbol;Acc:HGNC:2323]
CPT2	carnitine palmitoyltransferase 2 [Source:HGNC Symbol;Acc:HGNC:2330]
CRIP2	cysteine rich protein 2 [Source:HGNC Symbol;Acc:HGNC:2361]
CS	citrate synthase [Source:HGNC Symbol;Acc:HGNC:2422]
CSHL1	chorionic somatomammotropin hormone like 1 [Source:HGNC Symbol;Acc:HGNC:2442]
CYB5R3	cytochrome b5 reductase 3 [Source:HGNC Symbol;Acc:HGNC:2873]
CYCS	cytochrome c, somatic [Source:HGNC Symbol;Acc:HGNC:19986]
CYP1A2	cytochrome P450 family 1 subfamily A member 2 [Source:HGNC Symbol;Acc:HGNC:2596]
CYP27A1	cytochrome P450 family 27 subfamily A member 1 [Source:HGNC Symbol;Acc:HGNC:2605]
DAPK2	death associated protein kinase 2 [Source:HGNC Symbol;Acc:HGNC:2675]
DBI	diazepam binding inhibitor, acyl-CoA binding protein [Source:HGNC Symbol;Acc:HGNC:2690]
DBT	dihydrolipoamide branched chain transacylase E2 [Source:HGNC Symbol;Acc:HGNC:2698]
DDT	D-dopachrome tautomerase [Source:HGNC Symbol;Acc:HGNC:2732]
DDX18	DEAD-box helicase 18 [Source:HGNC Symbol;Acc:HGNC:2741]
DECR1	2,4-dienoyl-CoA reductase 1, mitochondrial [Source:HGNC Symbol;Acc:HGNC:2753]
DHRS2	dehydrogenase/reductase 2 [Source:HGNC Symbol;Acc:HGNC:18349]
DHRS4	dehydrogenase/reductase 4 [Source:HGNC Symbol;Acc:HGNC:16985]
DHTKD1	dehydrogenase E1 and transketolase domain containing 1 [Source:HGNC Symbol;Acc:HGNC:23537]
DLAT	dihydrolipoamide S-acetyltransferase [Source:HGNC Symbol;Acc:HGNC:2896]
DLD	dihydrolipoamide dehydrogenase [Source:HGNC Symbol;Acc:HGNC:2898]
DLST	dihydrolipoamide S-succinyltransferase [Source:HGNC Symbol;Acc:HGNC:2911]
DMGDH	dimethylglycine dehydrogenase [Source:HGNC Symbol;Acc:HGNC:24475]
DNAJA3	DnaJ heat shock protein family (Hsp40) member A3 [Source:HGNC Symbol;Acc:HGNC:11808]
ECH1	enoyl-CoA hydratase 1, peroxisomal [Source:HGNC Symbol;Acc:HGNC:3149]
ECHDC1	ethylmalonyl-CoA decarboxylase 1 [Source:HGNC Symbol;Acc:HGNC:21489]
ECHDC2	enoyl-CoA hydratase domain containing 2 [Source:HGNC Symbol;Acc:HGNC:23408]
ECHDC3	enoyl-CoA hydratase domain containing 3 [Source:HGNC Symbol;Acc:HGNC:23489]
ECHS1	enoyl-CoA hydratase, short chain, 1, mitochondrial [Source:HGNC Symbol;Acc:HGNC:3151]
ECI1	enoyl-CoA delta isomerase 1 [Source:HGNC Symbol;Acc:HGNC:2703]
ECI2	enoyl-CoA delta isomerase 2 [Source:HGNC Symbol;Acc:HGNC:14601]
EEA1	early endosome antigen 1 [Source:HGNC Symbol;Acc:HGNC:3185]
EFHD2	EF-hand domain family member D2 [Source:HGNC Symbol;Acc:HGNC:28670]
EHHADH	enoyl-CoA, hydratase/3-hydroxyacyl CoA dehydrogenase [Source:HGNC Symbol;Acc:HGNC:3247]
ENO1	enolase 1 [Source:HGNC Symbol;Acc:HGNC:3350]
EPHX2	epoxide hydrolase 2 [Source:HGNC Symbol;Acc:HGNC:3402]
ETFA	electron transfer flavoprotein alpha subunit [Source:HGNC Symbol;Acc:HGNC:3481]
ETFB	electron transfer flavoprotein beta subunit [Source:HGNC Symbol;Acc:HGNC:3482]
ETFDH	electron transfer flavoprotein dehydrogenase [Source:HGNC Symbol;Acc:HGNC:3483]
ETHE1	ETHE1, persulfide dioxygenase [Source:HGNC Symbol;Acc:HGNC:23287]
FAHD1	fumarylacetoacetate hydrolase domain containing 1 [Source:HGNC Symbol;Acc:HGNC:14169]
FAHD2A	fumarylacetoacetate hydrolase domain containing 2A [Source:HGNC Symbol;Acc:HGNC:24252]
FAHD2B	fumarylacetoacetate hydrolase domain containing 2B [Source:HGNC Symbol;Acc:HGNC:25318]
FASN	fatty acid synthase [Source:HGNC Symbol;Acc:HGNC:3594]
FASTKD1	FAST kinase domains 1 [Source:HGNC Symbol;Acc:HGNC:26150]
FDPS	farnesyl diphosphate synthase [Source:HGNC Symbol;Acc:HGNC:3631]
FDX1	ferredoxin 1 [Source:HGNC Symbol;Acc:HGNC:3638]
FECH	ferrochelatase [Source:HGNC Symbol;Acc:HGNC:3647]
FH	fumarate hydratase [Source:HGNC Symbol;Acc:HGNC:3700]
FMO1	flavin containing monooxygenase 1 [Source:HGNC Symbol;Acc:HGNC:3769]
FOSL2	FOS like 2, AP-1 transcription factor subunit [Source:HGNC Symbol;Acc:HGNC:3798]
FOXO3	forkhead box O3 [Source:HGNC Symbol;Acc:HGNC:3821]
FXN	frataxin [Source:HGNC Symbol;Acc:HGNC:3951]
GBE1	glucan (1,4-alpha-), branching enzyme 1 [Source:HGNC Symbol;Acc:HGNC:4180]
GCAT	glycine C-acetyltransferase [Source:HGNC Symbol;Acc:HGNC:4188]
GCDH	glutaryl-CoA dehydrogenase [Source:HGNC Symbol;Acc:HGNC:4189]
GFM1	G elongation factor, mitochondrial 1 [Source:HGNC Symbol;Acc:HGNC:13780]
GFM2	G elongation factor, mitochondrial 2 [Source:HGNC Symbol;Acc:HGNC:29682]
GLDC	glycine decarboxylase [Source:HGNC Symbol;Acc:HGNC:4313]
GLRX5	glutaredoxin 5 [Source:HGNC Symbol;Acc:HGNC:20134]
GLS	glutaminase [Source:HGNC Symbol;Acc:HGNC:4331]
GLS2	glutaminase 2 [Source:HGNC Symbol;Acc:HGNC:29570]
GLUD1	glutamate dehydrogenase 1 [Source:HGNC Symbol;Acc:HGNC:4335]
GLYAT	glycine-N-acyltransferase [Source:HGNC Symbol;Acc:HGNC:13734]
GNMT	glycine N-methyltransferase [Source:HGNC Symbol;Acc:HGNC:4415]
GOT2	glutamic-oxaloacetic transaminase 2 [Source:HGNC Symbol;Acc:HGNC:4433]
GPAM	glycerol-3-phosphate acyltransferase, mitochondrial [Source:HGNC Symbol;Acc:HGNC:24865]
GPI	glucose-6-phosphate isomerase [Source:HGNC Symbol;Acc:HGNC:4458]
GPT2	glutamic pyruvate transaminase (alanine aminotransferase) 2 [Source:HGNC Symbol;Acc:HGNC:18062]
GRPEL1	GrpE like 1, mitochondrial [Source:HGNC Symbol;Acc:HGNC:19696]
GSDMD	gasdermin D [Source:HGNC Symbol;Acc:HGNC:25697]
GSTK1	glutathione S-transferase kappa 1 [Source:HGNC Symbol;Acc:HGNC:16906]
H3F3A	H3 histone, family 3A [Source:HGNC Symbol;Acc:HGNC:4764]
H3F3B	H3 histone, family 3B (H3.3B) [Source:HGNC Symbol;Acc:HGNC:4765]
H6PD	hexose-6-phosphate dehydrogenase/glucose 1-dehydrogenase [Source:HGNC Symbol;Acc:HGNC:4795]
HADH	hydroxyacyl-CoA dehydrogenase [Source:HGNC Symbol;Acc:HGNC:4799]
HADHA	hydroxyacyl-CoA dehydrogenase/3-ketoacyl-CoA thiolase/enoyl-CoA hydratase (trifunctional protein), alpha subunit [Source:HGNC Symbol;Acc:HGNC:4801]
HADHB	hydroxyacyl-CoA dehydrogenase/3-ketoacyl-CoA thiolase/enoyl-CoA hydratase (trifunctional protein), beta subunit [Source:HGNC Symbol;Acc:HGNC:4803]
HDAC7	histone deacetylase 7 [Source:HGNC Symbol;Acc:HGNC:14067]
HELB	helicase (DNA) B [Source:HGNC Symbol;Acc:HGNC:17196]
HELT	helt bHLH transcription factor [Source:HGNC Symbol;Acc:HGNC:33783]
HIBADH	3-hydroxyisobutyrate dehydrogenase [Source:HGNC Symbol;Acc:HGNC:4907]
HIBCH	3-hydroxyisobutyryl-CoA hydrolase [Source:HGNC Symbol;Acc:HGNC:4908]
HIF1A	hypoxia inducible factor 1 alpha subunit [Source:HGNC Symbol;Acc:HGNC:4910]
HINT2	histidine triad nucleotide binding protein 2 [Source:HGNC Symbol;Acc:HGNC:18344]
HIST1H3A	histone cluster 1, H3a [Source:HGNC Symbol;Acc:HGNC:4766]
HIST1H3B	histone cluster 1, H3b [Source:HGNC Symbol;Acc:HGNC:4776]
HIST1H3C	histone cluster 1, H3c [Source:HGNC Symbol;Acc:HGNC:4768]
HIST1H3D	histone cluster 1, H3d [Source:HGNC Symbol;Acc:HGNC:4767]
HIST1H3E	histone cluster 1, H3e [Source:HGNC Symbol;Acc:HGNC:4769]
HIST1H3F	histone cluster 1, H3f [Source:HGNC Symbol;Acc:HGNC:4773]
HIST1H3G	histone cluster 1, H3g [Source:HGNC Symbol;Acc:HGNC:4772]
HIST1H3H	histone cluster 1, H3h [Source:HGNC Symbol;Acc:HGNC:4775]
HIST1H3I	histone cluster 1, H3i [Source:HGNC Symbol;Acc:HGNC:4771]
HIST1H3J	histone cluster 1, H3j [Source:HGNC Symbol;Acc:HGNC:4774]
HIST1H4A	histone cluster 1, H4a [Source:HGNC Symbol;Acc:HGNC:4781]
HIST2H3A	histone cluster 2, H3a [Source:HGNC Symbol;Acc:HGNC:20505]
HIST2H3C	histone cluster 2, H3c [Source:HGNC Symbol;Acc:HGNC:20503]
HIST2H3D	histone cluster 2, H3d [Source:HGNC Symbol;Acc:HGNC:25311]
HIST2H3PS2	histone cluster 2, H3, pseudogene 2 [Source:HGNC Symbol;Acc:HGNC:32060]
HIST3H3	histone cluster 3, H3 [Source:HGNC Symbol;Acc:HGNC:4778]
HMGCL	3-hydroxymethyl-3-methylglutaryl-CoA lyase [Source:HGNC Symbol;Acc:HGNC:5005]
HMGCS2	3-hydroxy-3-methylglutaryl-CoA synthase 2 [Source:HGNC Symbol;Acc:HGNC:5008]
HSD17B10	hydroxysteroid 17-beta dehydrogenase 10 [Source:HGNC Symbol;Acc:HGNC:4800]
HSD17B12	hydroxysteroid 17-beta dehydrogenase 12 [Source:HGNC Symbol;Acc:HGNC:18646]
HSDL2	hydroxysteroid dehydrogenase like 2 [Source:HGNC Symbol;Acc:HGNC:18572]
HSPA9	heat shock protein family A (Hsp70) member 9 [Source:HGNC Symbol;Acc:HGNC:5244]
HSPD1	heat shock protein family D (Hsp60) member 1 [Source:HGNC Symbol;Acc:HGNC:5261]
HSPE1	heat shock protein family E (Hsp10) member 1 [Source:HGNC Symbol;Acc:HGNC:5269]
HUWE1	HECT, UBA and WWE domain containing 1, E3 ubiquitin protein ligase [Source:HGNC Symbol;Acc:HGNC:30892]
IARS2	isoleucyl-tRNA synthetase 2, mitochondrial [Source:HGNC Symbol;Acc:HGNC:29685]
IDH1	isocitrate dehydrogenase (NADP(+)) 1, cytosolic [Source:HGNC Symbol;Acc:HGNC:5382]
IDH2	isocitrate dehydrogenase (NADP(+)) 2, mitochondrial [Source:HGNC Symbol;Acc:HGNC:5383]
IDH3A	isocitrate dehydrogenase 3 (NAD(+)) alpha [Source:HGNC Symbol;Acc:HGNC:5384]
IDH3G	isocitrate dehydrogenase 3 (NAD(+)) gamma [Source:HGNC Symbol;Acc:HGNC:5386]
IVD	isovaleryl-CoA dehydrogenase [Source:HGNC Symbol;Acc:HGNC:6186]
KDM3B	lysine demethylase 3B [Source:HGNC Symbol;Acc:HGNC:1337]
KEAP1	kelch like ECH associated protein 1 [Source:HGNC Symbol;Acc:HGNC:23177]
KMT2C	lysine methyltransferase 2C [Source:HGNC Symbol;Acc:HGNC:13726]
KNTC1	kinetochore associated 1 [Source:HGNC Symbol;Acc:HGNC:17255]
LACTB2	lactamase beta 2 [Source:HGNC Symbol;Acc:HGNC:18512]
LARS2	leucyl-tRNA synthetase 2, mitochondrial [Source:HGNC Symbol;Acc:HGNC:17095]
LDHD	lactate dehydrogenase D [Source:HGNC Symbol;Acc:HGNC:19708]
LETM1	leucine zipper and EF-hand containing transmembrane protein 1 [Source:HGNC Symbol;Acc:HGNC:6556]
LMNA	lamin A/C [Source:HGNC Symbol;Acc:HGNC:6636]
LMNB1	lamin B1 [Source:HGNC Symbol;Acc:HGNC:6637]
LONP1	lon peptidase 1, mitochondrial [Source:HGNC Symbol;Acc:HGNC:9479]
LRPPRC	leucine rich pentatricopeptide repeat containing [Source:HGNC Symbol;Acc:HGNC:15714]
LYRM5	LYR motif containing 5 [Source:HGNC Symbol;Acc:HGNC:27052]
MACROD1	MACRO domain containing 1 [Source:HGNC Symbol;Acc:HGNC:29598]
MAT1A	methionine adenosyltransferase 1A [Source:HGNC Symbol;Acc:HGNC:6903]
MBIP	MAP3K12 binding inhibitory protein 1 [Source:HGNC Symbol;Acc:HGNC:20427]
MCCC1	methylcrotonoyl-CoA carboxylase 1 [Source:HGNC Symbol;Acc:HGNC:6936]
MCCC2	methylcrotonoyl-CoA carboxylase 2 [Source:HGNC Symbol;Acc:HGNC:6937]
MCEE	methylmalonyl-CoA epimerase [Source:HGNC Symbol;Acc:HGNC:16732]
MCUR1 (CCDC90A)	mitochondrial calcium uniporter regulator 1 [Source:HGNC Symbol;Acc:HGNC:21097]
MDH2	malate dehydrogenase 2 [Source:HGNC Symbol;Acc:HGNC:6971]
ME1	malic enzyme 1 [Source:HGNC Symbol;Acc:HGNC:6983]
ME2	malic enzyme 2 [Source:HGNC Symbol;Acc:HGNC:6984]
ME3	malic enzyme 3 [Source:HGNC Symbol;Acc:HGNC:6985]
MECR	mitochondrial trans-2-enoyl-CoA reductase [Source:HGNC Symbol;Acc:HGNC:19691]
MED12	mediator complex subunit 12 [Source:HGNC Symbol;Acc:HGNC:11957]
MED6	mediator complex subunit 6 [Source:HGNC Symbol;Acc:HGNC:19970]
MINA	MYC induced nuclear antigen [Source:HGNC Symbol;Acc:HGNC:19441]
MLYCD	malonyl-CoA decarboxylase [Source:HGNC Symbol;Acc:HGNC:7150]
MMAB	methylmalonic aciduria (cobalamin deficiency) cblB type [Source:HGNC Symbol;Acc:HGNC:19331]
MPC2 (BRP44)	mitochondrial pyruvate carrier 2 [Source:HGNC Symbol;Acc:HGNC:24515]
MPST	mercaptopyruvate sulfurtransferase [Source:HGNC Symbol;Acc:HGNC:7223]
MRPL10	mitochondrial ribosomal protein L10 [Source:HGNC Symbol;Acc:HGNC:14055]
MRPL11	mitochondrial ribosomal protein L11 [Source:HGNC Symbol;Acc:HGNC:14042]
MRPL12	mitochondrial ribosomal protein L12 [Source:HGNC Symbol;Acc:HGNC:10378]
MRPL45	mitochondrial ribosomal protein L45 [Source:HGNC Symbol;Acc:HGNC:16651]
MRPL46	mitochondrial ribosomal protein L46 [Source:HGNC Symbol;Acc:HGNC:1192]
MRPS22	mitochondrial ribosomal protein S22 [Source:HGNC Symbol;Acc:HGNC:14508]
MRPS26	mitochondrial ribosomal protein S26 [Source:HGNC Symbol;Acc:HGNC:14045]
MRPS30	mitochondrial ribosomal protein S30 [Source:HGNC Symbol;Acc:HGNC:8769]
MRPS9	mitochondrial ribosomal protein S9 [Source:HGNC Symbol;Acc:HGNC:14501]
MSRA	methionine sulfoxide reductase A [Source:HGNC Symbol;Acc:HGNC:7377]
MSRB2	methionine sulfoxide reductase B2 [Source:HGNC Symbol;Acc:HGNC:17061]
MT-ATP8 (MTATP8)	mitochondrially encoded ATP synthase 8 [Source:HGNC Symbol;Acc:HGNC:7415]
MTHFD1L	methylenetetrahydrofolate dehydrogenase (NADP+ dependent) 1-like [Source:HGNC Symbol;Acc:HGNC:21055]
MTPAP	mitochondrial poly(A) polymerase [Source:HGNC Symbol;Acc:HGNC:25532]
MUT	methylmalonyl-CoA mutase [Source:HGNC Symbol;Acc:HGNC:7526]
MYH9	myosin, heavy chain 9, non-muscle [Source:HGNC Symbol;Acc:HGNC:7579]
MYOF	myoferlin [Source:HGNC Symbol;Acc:HGNC:3656]
NADK2	NAD kinase 2, mitochondrial [Source:HGNC Symbol;Acc:HGNC:26404]
NASP	nuclear autoantigenic sperm protein [Source:HGNC Symbol;Acc:HGNC:7644]
NDUFA10	NADH:ubiquinone oxidoreductase subunit A10 [Source:HGNC Symbol;Acc:HGNC:7684]
NDUFA12	NADH:ubiquinone oxidoreductase subunit A12 [Source:HGNC Symbol;Acc:HGNC:23987]
NDUFA13	NADH:ubiquinone oxidoreductase subunit A13 [Source:HGNC Symbol;Acc:HGNC:17194]
NDUFA2	NADH:ubiquinone oxidoreductase subunit A2 [Source:HGNC Symbol;Acc:HGNC:7685]
NDUFA5	NADH:ubiquinone oxidoreductase subunit A5 [Source:HGNC Symbol;Acc:HGNC:7688]
NDUFA7	NADH:ubiquinone oxidoreductase subunit A7 [Source:HGNC Symbol;Acc:HGNC:7691]
NDUFA9	NADH:ubiquinone oxidoreductase subunit A9 [Source:HGNC Symbol;Acc:HGNC:7693]
NDUFAB1	NADH:ubiquinone oxidoreductase subunit AB1 [Source:HGNC Symbol;Acc:HGNC:7694]
NDUFAF2	NADH:ubiquinone oxidoreductase complex assembly factor 2 [Source:HGNC Symbol;Acc:HGNC:28086]
NDUFAF4	NADH:ubiquinone oxidoreductase complex assembly factor 4 [Source:HGNC Symbol;Acc:HGNC:21034]
NDUFB11	NADH:ubiquinone oxidoreductase subunit B11 [Source:HGNC Symbol;Acc:HGNC:20372]
NDUFB3	NADH:ubiquinone oxidoreductase subunit B3 [Source:HGNC Symbol;Acc:HGNC:7698]
NDUFS1	NADH:ubiquinone oxidoreductase core subunit S1 [Source:HGNC Symbol;Acc:HGNC:7707]
NDUFS2	NADH:ubiquinone oxidoreductase core subunit S2 [Source:HGNC Symbol;Acc:HGNC:7708]
NDUFS3	NADH:ubiquinone oxidoreductase core subunit S3 [Source:HGNC Symbol;Acc:HGNC:7710]
NDUFS6	NADH:ubiquinone oxidoreductase subunit S6 [Source:HGNC Symbol;Acc:HGNC:7713]
NDUFS7	NADH:ubiquinone oxidoreductase core subunit S7 [Source:HGNC Symbol;Acc:HGNC:7714]
NDUFS8	NADH:ubiquinone oxidoreductase core subunit S8 [Source:HGNC Symbol;Acc:HGNC:7715]
NDUFV1	NADH:ubiquinone oxidoreductase core subunit V1 [Source:HGNC Symbol;Acc:HGNC:7716]
NDUFV2	NADH:ubiquinone oxidoreductase core subunit V2 [Source:HGNC Symbol;Acc:HGNC:7717]
NDUFV3	NADH:ubiquinone oxidoreductase subunit V3 [Source:HGNC Symbol;Acc:HGNC:7719]
NFRKB	nuclear factor related to kappaB binding protein [Source:HGNC Symbol;Acc:HGNC:7802]
NIPSNAP1	nipsnap homolog 1 (C. elegans) [Source:HGNC Symbol;Acc:HGNC:7827]
NIPSNAP3A	nipsnap homolog 3A [Source:HGNC Symbol;Acc:HGNC:23619]
NNT	nicotinamide nucleotide transhydrogenase [Source:HGNC Symbol;Acc:HGNC:7863]
NONO	non-POU domain containing, octamer-binding [Source:HGNC Symbol;Acc:HGNC:7871]
NOP2	NOP2 nucleolar protein [Source:HGNC Symbol;Acc:HGNC:7867]
NUBPL	nucleotide binding protein like [Source:HGNC Symbol;Acc:HGNC:20278]
NUCKS1	nuclear casein kinase and cyclin dependent kinase substrate 1 [Source:HGNC Symbol;Acc:HGNC:29923]
NUDT10	nudix hydrolase 10 [Source:HGNC Symbol;Acc:HGNC:17621]
NUDT9	nudix hydrolase 9 [Source:HGNC Symbol;Acc:HGNC:8056]
OAT	ornithine aminotransferase [Source:HGNC Symbol;Acc:HGNC:8091]
OGDH	oxoglutarate dehydrogenase [Source:HGNC Symbol;Acc:HGNC:8124]
OGG1	8-oxoguanine DNA glycosylase [Source:HGNC Symbol;Acc:HGNC:8125]
OPA1	OPA1, mitochondrial dynamin like GTPase [Source:HGNC Symbol;Acc:HGNC:8140]
OPRM1	opioid receptor mu 1 [Source:HGNC Symbol;Acc:HGNC:8156]
OSGEPL1	O-sialoglycoprotein endopeptidase-like 1 [Source:HGNC Symbol;Acc:HGNC:23075]
OTC	ornithine carbamoyltransferase [Source:HGNC Symbol;Acc:HGNC:8512]
OXSM	3-oxoacyl-ACP synthase, mitochondrial [Source:HGNC Symbol;Acc:HGNC:26063]
PAF1	PAF1 homolog, Paf1/RNA polymerase II complex component [Source:HGNC Symbol;Acc:HGNC:25459]
PAM16	presequence translocase-associated motor 16 homolog (S. cerevisiae) [Source:HGNC Symbol;Acc:HGNC:29679]
PARK7	Parkinsonism associated deglycase [Source:HGNC Symbol;Acc:HGNC:16369]
PC	pyruvate carboxylase [Source:HGNC Symbol;Acc:HGNC:8636]
PCBD2	pterin-4 alpha-carbinolamine dehydratase 2 [Source:HGNC Symbol;Acc:HGNC:24474]
PCCA	propionyl-CoA carboxylase alpha subunit [Source:HGNC Symbol;Acc:HGNC:8653]
PCCB	propionyl-CoA carboxylase beta subunit [Source:HGNC Symbol;Acc:HGNC:8654]
PCF11	PCF11 cleavage and polyadenylation factor subunit [Source:HGNC Symbol;Acc:HGNC:30097]
PCYT2 (ET)	phosphate cytidylyltransferase 2, ethanolamine [Source:HGNC Symbol;Acc:HGNC:8756]
PDHA1	pyruvate dehydrogenase (lipoamide) alpha 1 [Source:HGNC Symbol;Acc:HGNC:8806]
PDHB	pyruvate dehydrogenase (lipoamide) beta [Source:HGNC Symbol;Acc:HGNC:8808]
PDHX	pyruvate dehydrogenase complex component X [Source:HGNC Symbol;Acc:HGNC:21350]
PDP1	pyruvate dehyrogenase phosphatase catalytic subunit 1 [Source:HGNC Symbol;Acc:HGNC:9279]
PDX1	pancreatic and duodenal homeobox 1 [Source:HGNC Symbol;Acc:HGNC:6107]
PEX2	peroxisomal biogenesis factor 2 [Source:HGNC Symbol;Acc:HGNC:9717]
PITRM1	pitrilysin metallopeptidase 1 [Source:HGNC Symbol;Acc:HGNC:17663]
PMPCA	peptidase, mitochondrial processing alpha subunit [Source:HGNC Symbol;Acc:HGNC:18667]
PMPCB	peptidase, mitochondrial processing beta subunit [Source:HGNC Symbol;Acc:HGNC:9119]
PNISR	PNN interacting serine and arginine rich protein [Source:HGNC Symbol;Acc:HGNC:21222]
PNPT1	polyribonucleotide nucleotidyltransferase 1 [Source:HGNC Symbol;Acc:HGNC:23166]
PPA2	pyrophosphatase (inorganic) 2 [Source:HGNC Symbol;Acc:HGNC:28883]
PPARGC1A	PPARG coactivator 1 alpha [Source:HGNC Symbol;Acc:HGNC:9237]
PPID	peptidylprolyl isomerase D [Source:HGNC Symbol;Acc:HGNC:9257]
PPIF	peptidylprolyl isomerase F [Source:HGNC Symbol;Acc:HGNC:9259]
PPIL2	peptidylprolyl isomerase like 2 [Source:HGNC Symbol;Acc:HGNC:9261]
PRDX3	peroxiredoxin 3 [Source:HGNC Symbol;Acc:HGNC:9354]
PRDX5	peroxiredoxin 5 [Source:HGNC Symbol;Acc:HGNC:9355]
PRKDC	protein kinase, DNA-activated, catalytic polypeptide [Source:HGNC Symbol;Acc:HGNC:9413]
PRODH	proline dehydrogenase 1 [Source:HGNC Symbol;Acc:HGNC:9453]
PRODH2	proline dehydrogenase 2 [Source:HGNC Symbol;Acc:HGNC:17325]
PTPMT1	protein tyrosine phosphatase, mitochondrial 1 [Source:HGNC Symbol;Acc:HGNC:26965]
PYCR2	pyrroline-5-carboxylate reductase family member 2 [Source:HGNC Symbol;Acc:HGNC:30262]
PYGL	phosphorylase, glycogen, liver [Source:HGNC Symbol;Acc:HGNC:9725]
QSER1	glutamine and serine rich 1 [Source:HGNC Symbol;Acc:HGNC:26154]
RAD17	RAD17 checkpoint clamp loader component [Source:HGNC Symbol;Acc:HGNC:9807]
RANGAP1	Ran GTPase activating protein 1 [Source:HGNC Symbol;Acc:HGNC:9854]
RARS2	arginyl-tRNA synthetase 2, mitochondrial [Source:HGNC Symbol;Acc:HGNC:21406]
RELA	RELA proto-oncogene, NF-kB subunit [Source:HGNC Symbol;Acc:HGNC:9955]
RMND1	required for meiotic nuclear division 1 homolog [Source:HGNC Symbol;Acc:HGNC:21176]
RNF216	ring finger protein 216 [Source:HGNC Symbol;Acc:HGNC:21698]
RPL12	ribosomal protein L12 [Source:HGNC Symbol;Acc:HGNC:10302]
RPL38	ribosomal protein L38 [Source:HGNC Symbol;Acc:HGNC:10349]
RPL5	ribosomal protein L5 [Source:HGNC Symbol;Acc:HGNC:10360]
RPS11	ribosomal protein S11 [Source:HGNC Symbol;Acc:HGNC:10384]
RPS3	ribosomal protein S3 [Source:HGNC Symbol;Acc:HGNC:10420]
RSBN1L	round spermatid basic protein 1 like [Source:HGNC Symbol;Acc:HGNC:24765]
S100A4	S100 calcium binding protein A4 [Source:HGNC Symbol;Acc:HGNC:10494]
SARDH	sarcosine dehydrogenase [Source:HGNC Symbol;Acc:HGNC:10536]
SARS2	seryl-tRNA synthetase 2, mitochondrial [Source:HGNC Symbol;Acc:HGNC:17697]
SDHA	succinate dehydrogenase complex flavoprotein subunit A [Source:HGNC Symbol;Acc:HGNC:10680]
SDHB	succinate dehydrogenase complex iron sulfur subunit B [Source:HGNC Symbol;Acc:HGNC:10681]
SENP1	SUMO1/sentrin specific peptidase 1 [Source:HGNC Symbol;Acc:HGNC:17927]
SH3BGRL	SH3 domain binding glutamate rich protein like [Source:HGNC Symbol;Acc:HGNC:10823]
SHMT2	serine hydroxymethyltransferase 2 [Source:HGNC Symbol;Acc:HGNC:10852]
SKP2	S-phase kinase-associated protein 2, E3 ubiquitin protein ligase [Source:HGNC Symbol;Acc:HGNC:10901]
SLC25A1	solute carrier family 25 member 1 [Source:HGNC Symbol;Acc:HGNC:10979]
SLC25A12	solute carrier family 25 member 12 [Source:HGNC Symbol;Acc:HGNC:10982]
SLC25A13	solute carrier family 25 member 13 [Source:HGNC Symbol;Acc:HGNC:10983]
SLC25A20	solute carrier family 25 member 20 [Source:HGNC Symbol;Acc:HGNC:1421]
SLC25A3	solute carrier family 25 member 3 [Source:HGNC Symbol;Acc:HGNC:10989]
SLC25A5	solute carrier family 25 member 5 [Source:HGNC Symbol;Acc:HGNC:10991]
SLC27A5	solute carrier family 27 member 5 [Source:HGNC Symbol;Acc:HGNC:10999]
SMC3	structural maintenance of chromosomes 3 [Source:HGNC Symbol;Acc:HGNC:2468]
SNW1	SNW domain containing 1 [Source:HGNC Symbol;Acc:HGNC:16696]
SOD2	superoxide dismutase 2, mitochondrial [Source:HGNC Symbol;Acc:HGNC:11180]
SPG7	SPG7, paraplegin matrix AAA peptidase subunit [Source:HGNC Symbol;Acc:HGNC:11237]
SPRYD4	SPRY domain containing 4 [Source:HGNC Symbol;Acc:HGNC:27468]
SQRDL	sulfide quinone reductase-like (yeast) [Source:HGNC Symbol;Acc:HGNC:20390]
SSBP1	single stranded DNA binding protein 1 [Source:HGNC Symbol;Acc:HGNC:11317]
STK11	serine/threonine kinase 11 [Source:HGNC Symbol;Acc:HGNC:11389]
SUCLA2	succinate-CoA ligase ADP-forming beta subunit [Source:HGNC Symbol;Acc:HGNC:11448]
SUCLG1	succinate-CoA ligase alpha subunit [Source:HGNC Symbol;Acc:HGNC:11449]
SUCLG2	succinate-CoA ligase GDP-forming beta subunit [Source:HGNC Symbol;Acc:HGNC:11450]
TACO1	translational activator of cytochrome c oxidase I [Source:HGNC Symbol;Acc:HGNC:24316]
TARS2	threonyl-tRNA synthetase 2, mitochondrial (putative) [Source:HGNC Symbol;Acc:HGNC:30740]
TEKT5	tektin 5 [Source:HGNC Symbol;Acc:HGNC:26554]
TFAM	transcription factor A, mitochondrial [Source:HGNC Symbol;Acc:HGNC:11741]
THEM4	thioesterase superfamily member 4 [Source:HGNC Symbol;Acc:HGNC:17947]
TIMM44	translocase of inner mitochondrial membrane 44 [Source:HGNC Symbol;Acc:HGNC:17316]
TMLHE	trimethyllysine hydroxylase, epsilon [Source:HGNC Symbol;Acc:HGNC:18308]
TP53	tumor protein p53 [Source:HGNC Symbol;Acc:HGNC:11998]
TPR	translocated promoter region, nuclear basket protein [Source:HGNC Symbol;Acc:HGNC:12017]
TRAP1	TNF receptor associated protein 1 [Source:HGNC Symbol;Acc:HGNC:16264]
TRIM59	tripartite motif containing 59 [Source:HGNC Symbol;Acc:HGNC:30834]
TRIP10	thyroid hormone receptor interactor 10 [Source:HGNC Symbol;Acc:HGNC:12304]
TSFM	Ts translation elongation factor, mitochondrial [Source:HGNC Symbol;Acc:HGNC:12367]
TST	thiosulfate sulfurtransferase [Source:HGNC Symbol;Acc:HGNC:12388]
TUFM	Tu translation elongation factor, mitochondrial [Source:HGNC Symbol;Acc:HGNC:12420]
TXN2	thioredoxin 2 [Source:HGNC Symbol;Acc:HGNC:17772]
UGP2	UDP-glucose pyrophosphorylase 2 [Source:HGNC Symbol;Acc:HGNC:12527]
UQCRC2	ubiquinol-cytochrome c reductase core protein II [Source:HGNC Symbol;Acc:HGNC:12586]
UQCRFS1	ubiquinol-cytochrome c reductase, Rieske iron-sulfur polypeptide 1 [Source:HGNC Symbol;Acc:HGNC:12587]
UQCRQ	ubiquinol-cytochrome c reductase complex III subunit VII [Source:HGNC Symbol;Acc:HGNC:29594]
USMG5	up-regulated during skeletal muscle growth 5 homolog (mouse) [Source:HGNC Symbol;Acc:HGNC:30889]
USP34	ubiquitin specific peptidase 34 [Source:HGNC Symbol;Acc:HGNC:20066]
VWA8	von Willebrand factor A domain containing 8 [Source:HGNC Symbol;Acc:HGNC:29071]
WDR33	WD repeat domain 33 [Source:HGNC Symbol;Acc:HGNC:25651]
XPNPEP3	X-prolyl aminopeptidase 3, mitochondrial [Source:HGNC Symbol;Acc:HGNC:28052]
XPO1	exportin 1 [Source:HGNC Symbol;Acc:HGNC:12825]
XRCC6	X-ray repair cross complementing 6 [Source:HGNC Symbol;Acc:HGNC:4055]
YARS2	tyrosyl-tRNA synthetase 2 [Source:HGNC Symbol;Acc:HGNC:24249]
ZADH2	zinc binding alcohol dehydrogenase domain containing 2 [Source:HGNC Symbol;Acc:HGNC:28697]
ZFAND5	zinc finger AN1-type containing 5 [Source:HGNC Symbol;Acc:HGNC:13008]
ZNF16	zinc finger protein 16 [Source:HGNC Symbol;Acc:HGNC:12947]
ZSWIM7	zinc finger SWIM-type containing 7 [Source:HGNC Symbol;Acc:HGNC:26993]
